# Unravelling hidden trophic interactions among sea urchin juveniles and macroinvertebrates by DNA amplification

**DOI:** 10.1101/2025.07.10.664104

**Authors:** Alberto Sutera, Chiara Bonaviri, Francesco Di Trapani, Francesca La Bella, Vesna Macic, Olivera Marković, Bernat Hereu, Roberto De Michele

## Abstract

Rocky reefs may shift between two distinct stable states: productive algal forests, characterized by high abundance and biodiversity of macrofauna, and impoverished barrens, dominated by overgrazing sea urchins. Barren states may persist despite the recovery of adult sea urchin predators, suggesting additional stabilizing mechanisms. Sea urchin settlers rapidly disappear in forests, but they persist in barrens, suggesting that post-settlement predation might play a crucial role in determining sea urchin population density. Visual assessment of predation events in the field is unfeasible due to the microscopic scale of both predators and preys and the complexity of the arena. In this study, we designed and tested specific primers for the detection of mtDNA of settlers of the Mediterranean sympatric sea urchin species *Paracentrotus lividus* and *Arbacia lixula* on degraded samples. By testing 360 invertebrates collected in algal forests during an urchin settling event at five mtDNA loci, we identified 60 (17%) samples positive to *P. lividus* DNA. Presence of urchin DNA was confirmed by sequencing and NGS metabarcoding analyses. Our results suggest that micropredation may represent an important process in controlling sea urchin population density and maintaining the forest state in temperate rocky reefs.

**Statements:** The data that supports the main findings of this study are available in the supplementary material of this article. Other data are available from the corresponding author upon reasonable request.
