## Supplementary material for "Unravelling hidden trophic interactions among sea urchin juveniles and macroinvertebrates by DNA amplification": tableS2

### Sheet: Foglio1
Unravelling hidden trophic interactions among sea urchin juveniles and microinvertebrates by DNA amplification
Alberto Sutera, Chiara Bonaviri, Francesco Di Trapani, Francesca La Bella, Vesna Macic, Olivera Marković, Bernat Hereu, Roberto De Michele
Sample code	Collection site	Collection date	Size	COI1 identification	% identity	COI1 sequence
1	Montgrí Massif	13/07/2017	Ø≤1	Paracentrotus lividus	98.4	AAAGGAAATAAATGGTTTGAAACAGAAATTGGGGTCTCCTCCTCCTGCTGGGTCGAAAAATGTTGTGTTAATTTTACGGTCTGTTAGAAGCATAGTAATCGCTCCTGCTAGTACTGGTAGAGAAAGAAGAAGTAGGAATGCTGTAACAAAAACGGATCAAACAAACAAAGGTAGTCGGTCAAAAGACATTCCCGGCGTTCGCATATTAATAATTGTGGTTATAAAGTTAATTGAGGCTAGGATAGAAGAGGCACCCGCAAGATGGAGTGAGAAAATTGCTAAGTCTACTGAGCCTCCTGCGTGGGCAATTTTTCTGGAGAGAGGGGGGTATATGGTCCATCCTGTCCCGGCTCCTCTTTCTACTCCTGCTGAGGCTAGAAGCAAAATAAAAGAAGGGGG…
2	Montgrí Massif	13/07/2017	Ø≤1	Paracentrotus lividus	98.82	AAGGGAATAAATGTTTGAAACAGAATTGGGGTCTCCTCCTCCTGCTGGGTCAAAAAATGTTGTGTTAATTTTACGGTCTGTTAGAAGCATAGTAATCGCTCCTGCTAGTACTGGTAGAGAAAGAAGAAGTAGGAATGCTGTAACAAAAACGGATCAAACAAACAAAGGTAGTCGGTCGAAAGACATTCCCGGCGTTCGCATATTAATAATTGTGGTTATAAAGTTAATTGAGGCTAGGATAGAAGAGGCACCCGCAAGATGGAGTGAGAAAATTGCTAAGTCTACTGAGCCTCCTGCGTGGGCAATTTTTCTGGAGAGAGGGGGGTATATGGTTCATCCTGTCCCGGCTCCTCTTTCTACTCCTGCTGAGGCTAGAAGCAAAATAAAAGAAGGGGGTAT…
3	Montgrí Massif	13/07/2017	Ø≤1	Paracentrotus lividus	99.26	AAAGGAATAAATGTTGAAACAGAAATTGGGGTCTCCTCCTCCTGCTGGGTCGAAAAATGTTGTGTTAATTTTACGGTCTGTTAGAAGCATAGTAATCGCTCCTGCTAGTACTGGTAGAGAAAGAAGAAGTAGGAATGCTGTAACAAAAACGGACCAAACAAACAAAGGTAGTCGGTCAAAAGACATTCCCGGCGTTCGCATATTAATAATTGTGGTTATAAAGTTAATTGAGGCTAGGATAGAAGAGGCACCCGCAAGATGGAGTGAGAAAATTGCTAAGTCTACTGAGCCTCCTGCGTGGGCAATTTTTCTGGAGAGAGGGGGGTATATGGTTCATCCTGTCCCGGCTCCTCTTTCTACTCCTGCTGAGGCTAGAAGCAAAATAAAAGAAGGGGGGAT…
4	Falaguer	14/07/2017	Ø≤1	Paracentrotus lividus	98.18	CCCATTGCCCGGGAATGTCTAGACCTGAAGCAGGCATGGGTAGGAACTGCAATGAGAGTAATTATCCGAGCCGAACTAGCACAACCAGGGTCTTTATTGAAAGATGACCAAATTTACAAAGTAGTAGTTACTGCACACGCACTAGTAATGATTTTTTTTATGGTAATGCCAATTATGATAGGAGGATTTGGAAACTGACTTATCCCACTAATGATTGGAGCACCAGATATGGCCTTCCCCCGAATGAACAATATGAGATTCTGGTTAATACCCCCTTCTTTTATTTTGCTTCTAGCCTCAGCAGGAGTAGAAAGAGGAGCCGGGACAGGATGAACCATATACCCCCCTCTCTCCAGAAAAATTGCCCACGCAGGAGGCTCAGTAGACTTAGCAATTTTC…
5	Falaguer	14/07/2017	Ø≤1	Paracentrotus lividus	99.69	ACAACCAGGGTCTTTATTGAAAGATGACCAAATTTACAAAGTAGTAGTTACTGCACACGCACTAGTAATGATTTTTTTTA
6	Falaguer	14/07/2017	Ø≤1	Paracentrotus lividus	98.26	TGGTAATGCCAATTATGATAGGAGGATTTGGAAACTGACTTATCCCACTAATGATTGGAGCACCAGATATGGCCTTCCCC
7	Falaguer	14/07/2017	Ø≤1	Paracentrotus lividus	99.41	CGAATGAACAATATGAGATTCTGGTTAATACCCCCTTCTTTTATTTTGCTTCTAGCCTCAGCAGGAGTAGAAAGAGGAGC
8	Morisca	15/07/2017	Ø≤1	Paracentrotus lividus	92.07	CGGGACAGGATGAACCATATACCCCCCTCTCTCCAGAAAAATTGCCCACGCAGGAGGCTCAGTAGACTTAGCAATTTTCT
9	Molinet (N)	15/07/2017	Ø≤1	Paracentrotus lividus	98.82	CACTCCATCTTGCGGGTGCCTCTTCTATCCTAGCCTCAATTAACTTTATAACCACAATTATTAATATGCGAACGCCGGGA
10	Falaguer	20/07/2017	Ø≤1	Paracentrotus lividus	99.26	ATGTCTTTCGACCGACTACCTTTGTTTGTTTGATCCGTTTTTGTTACAGCATTCCTACTTCTTCTTTCTCTACCAGTACT
11	Falaguer	20/07/2017	Ø≤1	Pseudoalteromonas sp	79.74	CCCCTTTGCCCTTGAAGTTCCAAAATGATGCTTGTTATAATTGGGAGCTGCGATGGCAGTGGTTGATCCGAGCCTGAGCTTTTCCAACCCAGGTCTGCTACTTGTCGAATCCTCACTTTTTTAACCAAATGACCACCGCTACCTGGACTAGATCTGGTTGTTTGGATGTGTTAGGCCTGCCTTTACTGAATAGGTCAAATGTGAGTTGCCCCTGATGAGTGTGGCACCTCGATATGTGCTTTGCCCCCGAAGAGAAACTGATAATTTCTGTGATTCTACCTTTCCGCCTTTTTAATCCTGTTCTACTTCTCTTGCATGATGCACTGAAGAGTGGCCCTGCACTTCGATGAACACTTTTTATGCCTCTCTGCCGACTACTTGCCCAAACGAGAAGACCGC…
12	Falaguer	20/07/2017	Ø≤1	Paracentrotus lividus	98.33	CCCAATGGTACCTTAAGGTCTGACCTGAGCAGGCATGGGTAGGAACTGCAATGAGAGTAATTATCCGAGCCGAACTAGCACAACCAGGGTCTTTATTGAAAGATGACCAAATTTACAAAGTAGTAGTTACTGCACACGCACTAGTAATGATTTTTTTTATGGTAATGCCAATTATGATAGGAGGATTTGGAAACTGACTTATCCCACTAATGATTGGAGCACCAGATATGGCCTTCCCCCGAATGAACAATATGAGATTCTGGTTAATACCCCCTTCTTTTATTTTGCTTCTAGCCTCAGCAGGAGTAGAAAGAGGAGCCGGGACAGGATGAACCATATACCCCCCTCTCTCCAGAAAAATTGCCCACGCAGGAGGCTCAGTAGACTTAGCAATTTTCT…
13	Falaguer	20/07/2017	Ø≤1	Paracentrotus lividus	99.41	CAACCAGGGTCTTTATTGAAAGATGACCAAATTTACAAAGTAGTAGTTACTGCACACGCACTAGTAATGATTTTTTTTAT
14	Falaguer	20/07/2017	Ø≤1	Paracentrotus lividus	99.25	CCCAATATTATTTTGGGTGCCTGAGCAGGCATGGGTAGGAACTGCAATGAGAGTAATTATCCGAGCCGAACTAGCACAACCAGGGTCTTTATTGAAAGACGACCAAATTTACAAAGTAGTAGTTACTGCACACGCACTAGTAATGATTTTTTTTATGGTAATGCCAATTATGATAGGAGGATTTGGAAACTGACTTATCCCACTAATGATTGGAGCACCAGATATGGCCTTCCCCCGAATGAACAATATGAGATTCTGGTTAATCCCCCCTTCTTTTATTTTGCTTCTAGCCTCAGCAGGAGTAGAAAGAGGAGCCGGGACAGGATGAACCATATACCCCCCTCTCTCCAGAAAAATTGCCCACGCAGGAGGCTCAGTAGACTTAGCAATTTTCTCACT…
15	Falaguer	20/07/2017	Ø≤1	Paracentrotus lividus	95.99	GAATGAACAATATGAGATTCTGGTTAATACCCCCTTCTTTTATTTTGCTTCTAGCCTCAGCAGGAGTAGAAAGAGGAGCC
16	Falaguer	20/07/2017	Ø≤1	Paracentrotus lividus	99.26	GGGACAGGATGAACCATATACCCCCCTCTCTCCAGAAAAATTGCCCACGCAGGAGGCTCAGTAGACTTAGCAATTTTCTC
17	Falaguer	20/07/2017	Ø≤1	Paracentrotus lividus	94.59	ACTCCATCTTGCGGGTGCCTCTTCTATCCTAGCCTCAATTAACTTTATAACCACAATTATTAATATGCGAACGCCGGGAA
18	Falaguer	20/07/2017	Ø≤1	Paracentrotus lividus	98.61	TGTCTTTCGACCGACTACCTTTGTTTGTTTGATCCGTTTTTGTTACAGCATTCCTACTTCTTCTTTCTCTACCAGTACTA
19	Falaguer	20/07/2017	Ø≤1	Paracentrotus lividus	98.05	CCCAATATTATTTTTGGGTGCCTGAAGCAGGAATGGTAGGAACTGCAATGAGAGTAATTATCCGAGCCGAACTAGCACAACCAGGGTCTTTATTGAAAGATGACCAAATTTACAAAGTAGTAGTTACTGCACACGCACTAGTAATGATTTTTTTTATGGTAATGCCAATTATGATAGGAGGATTTGGAAACTGACTTATCCCACTAATGATTGGAGCACCAGATATGGCCTTCCCCCGAATGAACAATATGAGATTCTGGTTAATACCCCCTTCTTTTATTTTGCTTCTAGCCTCAGCAGGAGTAGAAAGAGGAGCCGGGACAGGATGAACCATATACCCCCCTCTCTCCAGAAAAATTGCCCACGCAGGAGGCTCAGTAGACTTAGCAATTTTCTCAC…
20	Falaguer	20/07/2017	Ø≤1	Paracentrotus lividus	99.09	CCCATTGCACGGAAGGCGAAGCCTGAGCAGGCATGGGTAGGAACTGCAATGAGAGTAATTATCCGAGCCGAACTAGCACAACCAGGGTCTTTATTGAAAGACGACCAAATTTACAAAGTAGTAGTTACTGCACACGCACTAGTAATGATTTTTTTTATGGTAATGCCAATTATGATAGGAGGATTTGGAAACTGACTTATCCCACTAATGATTGGAGCACCAGATATGGCCTTCCCCCGAATGAACAATATGAGATTCTGGTTAATCCCCCCTTCTTTTATTTTGCTTCTAGCCTCAGCAGGAGTAGAAAGAGGAGCCGGGACAGGATGAACCATATACCCCCCTCTCTCCAGAAAAATTGCCCACGCAGGAGGCTCAGTAGACTTAGCAATTTTCTCA…
21	Falaguer	20/07/2017	Ø≤1	Paracentrotus lividus	99.53	NGGNNRNCTGAGCAGGCATGGTAGGAACTGCAATGAGAGTAATTATCCGAGCCGAACTAGCACARCCAGGGTCTTTATTGAAAGACGACCAAATTTACAAAGTAGTAGTTACTGCACACGCACTAGTAATGATTTTTTTTATGGTAATGCCAATTATGATAGGAGGATTTGGAAACTGACTTATTCCACTAATGATTGGAGCACCAGATATGGCCTTCCCCCGAATGAACAATATGAGATTCTGGTTAATCCCCCCTTCTTTTATTTTGCTTCTAGCCTCAGCAGGAGTAGAAAGAGGAGCCGGGACAGGATGAACCATATACCCCCCTCTCTCCAGAAAAATTGCCCACGCAGGAGGCTCAGTAGACTTAGCAATTTTCTCACTCCATCTTGCGGGTG…
22	Falaguer	20/07/2017	Ø≤1	Paracentrotus lividus	99.53	NRNNTGNGCAGGCATGGNTAGGAACTGCAATGAGAGTAATTATCCGAGCCGAACTAGCACAACCAGGGTCTTTATTGAAAGACGACCAAATTTACAAAGTAGTAGTTACTGCACACGCACTAGTAATGATTTTTTTTATGGTAATGCCAATTATGATAGGAGGATTTGGAAACTGACTTATCCCACTAATGATTGGAGCACCAGATATGGCCTTCCCCCGAATGAACAATATGAGATTCTGGTTAATCCCCCCTTCTTTTATTTTGCTTCTAGCCTCAGCAGGAGTAGAAAGAGGAGCCGGGACAGGATGAACCATATACCCCCCTCTCTCCAGAAAAATTGCCCACGCAGGAGGCTCAGTAGACTTAGCAATTTTCTCACTCCATCTTGCGGGTGCCT…
23	Falaguer	20/07/2017	Ø≤1	Paracentrotus lividus	99.84	GGNNRNNTGAGCAGGCATGGNTAGGAACTGCAATGAGAGTAATTATCCGAGCCGAACTAGCACAACCAGGGTCTTTATTGAAAGACGACCAAATTTACAAAGTAGTAGTTACTGCACACGCACTAGTAATGATTTTTTTTATGGTAATGCCAATTATGATAGGAGGATTTGGAAACTGACTTATCCCACTAATGATTGGAGCACCAGATATGGCCTTCCCCCGAATGAACAATATGAGATTCTGGTTAATCCCCCCTTCTTTTATTTTGCTTCTAGCCTCAGCAGGAGTAGAAAGAGGAGCCGGGACAGGATGAACCATATACCCCCCTCTCTCCAGAAAAATTGCCCACGCAGGAGGCTCAGTAGACTTAGCAATTTTCTCACTCCATCTTGCGGGTG…
24	Falaguer	20/07/2017	Ø≤1	Paracentrotus lividus	98.97	AAAGGAATAAATAGTTTGAAACAGGAAATTAGGGTCTCCTCCTCCTGCTGGGTCGAAAAATGTTGTGTTAATTTTACGGTCTGTTAGAAGCATAGTAATCGCTCCTGCTAGTACTGGTAGAGAAAGAAGAAGTAGGAATGCTGTAACAAAAACGGACCAAACAAACAAAGGTAGTCGGTCAAAAGACATTCCCGGCGTTCGCATATTAATAATTGTGGTTATAAAGTTAATTGAGGCTAGGATAGAAGAGGCACCCGCAAGATGGAGTGAGAAAATTGCTAAGTCTACTGAGCCTCCTGCGTGGGCAATTTTTCTGGAGAGAGGGGGGTATATGGTTCATCCTGTCCCGGCTCCTCTTTCTACTCCTGCTGAGGCTAGAAGCAAAATAAAAGAAGGGGG…
25	Falaguer	20/07/2017	Ø≤1	Paracentrotus lividus	99.68	NNNTGNNCAGGCATGGTAGGAACTGCAATGAGAGTAATTATCCGAGCCGAACTAGCACARCCAGGGTCTTTATTGAAAGACGACCAAATTTACAAAGTAGTAGTTACTGCACACGCACTAGTAATGATTTTTTTTATGGTAATGCCAATTATGATAGGAGGATTTGGAAACTGACTTATTCCACTAATGATTGGAGCACCAGATATGGCCTTCCCCCGAATGAACAATATGAGATTCTGGTTAATCCCCCCTTCTTTTATTTTGCTTCTAGCCTCAGCAGGAGTAGAAAGAGGAGCCGGGACAGGATGAACCATATACCCCCCTCTCTCCAGAAAAATTGCCCACGCAGGAGGCTCAGTAGACTTAGCAATTTTCTCACTCCATCTTGCGGGTGCCTCT…
29	Ferranelles	24/07/2017	Ø≤1	Paracentrotus lividus	98.9	WWNNNTTTTTGGNNRNCTGANCAGGCATGGNTAGGAACTGCAATGAGAGTAATTATCCGAGCCGAACTAGCACAACCAGGGTCTTTATTGAAAGATGACCAAATTTACAAAGTAGTAGTTACTGCACACGCACTAGTAATGATTTTTTTTATGGTAATGCCAATTATGATAGGAGGATTTGGAAACTGACTTATCCCACTAATGATTGGAGCACCAGATATGGCCTTCCCCCGAATGAACAATATGAGATTCTGGTTAATACCCCCTTCTTTTATTTTGCTTCTAGCCTCAGCAGGAGTAGAAAGAGGAGCCGGGACAGGATGAACCATATACCCCCCTCTCTCCAGAAAAATTGCCCACGCAGGAGGCTCAGTAGACTTAGCAATTTTCTCACTCCAT…
30	Ferranelles	24/07/2017	Ø≤1	Paracentrotus lividus	98.82	AAAGGAATAAATGTTTGAAACAGAATTGGGGTCTCCTCCTCCTGCTGGGTCAAAAAATGTTGTGTTAATTTTACGGTCTGTTAGAAGCATAGTAATCGCTCCTGCTAGTACTGGTAGAGAAAGAAGAAGTAGGAATGCTGTAACAAAAACGGATCAAACAAACAAAGGTAGTCGGTCGAAAGACATTCCCGGCGTTCGCATATTAATAATTGTGGTTATAAAGTTAATTGAGGCTAGGATAGAAGAGGCACCCGCAAGATGGAGTGAGAAAATTGCTAAGTCTACTGAGCCTCCTGCGTGGGCAATTTTTCTGGAGAGAGGGGGGTATATGGTTCATCCTGTCCCGGCTCCTCTTTCTACTCCTGCTGAGGCTAGAAGCAAAATAAAAGAAGGGGGTAT…
31	Molinet (N)	27/07/2017	Ø≤1	Paracentrotus lividus	98.51	AAGGGAATAAATGTTTGAAACAGAAATTGGGGTCTCCTCCTCCTGCTGGGTCAAAAAATGTTGTGTTAATTTTACGGTCTGTTAGAAGCATAGTAATCGCTCCTGCTAGTACTGGTAGAGAAAGAAGAAGTAGGAATGCTGTAACAAAAACGGATCAAACAAACAAAGGCAGTCGGTCGAAAGACATTCCCGGCGTTCGCATATTAATAATTGTGGTTATAAAGTTAATTGAGGCTAGGATAGAAGAGGCACCCGCAAGATGGAGTGAGAAAATTGCTAAGTCTACTGAGCCTCCTGCGTGGGCAATTTTTCTGGAGAGAGGGGGGTATATGGTTCATCCTGTCCCGGCTCCTCTTTCTACTCCTGCTGAGGCTAGAAGCAAAATAAAAGAAGGGGGTA…
32	Molinet (N)	27/07/2017	Ø≤1	Paracentrotus lividus	99.84	NNNNTTTTTTGGNNRNCTGAGCAGGCATGGNTAGGAACTGCAATGAGAGTAATTATCCGAGCCGAACTAGCACAACCAGGGTCTTTATTGAAAGACGACCAAATTTACAAAGTAGTAGTTACTGCACACGCACTAGTAATGATTTTTTTTATGGTAATGCCAATTATGATAGGAGGATTTGGAAACTGACTTATCCCACTAATGATTGGAGCACCAGATATGGCCTTCCCCCGAATGAACAATATGAGATTCTGGTTAATCCCCCCTTCTTTTATTTTGCTTCTAGCCTCAGCAGGAGTAGAAAGAGGAGCCGGGACAGGATGAACCATATACCCCCCTCTCTCCAGAAAAATTGCCCACGCAGGAGGCTCAGTAGACTTAGCAATTTTCTCACTCCAT…
33	Molinet (N)	27/07/2017	Ø≤1	Paracentrotus lividus	98.69	AAAGGAATAAATGTTTGAAACAGAATTGGGGTCTCCTCCTCCTGCTGGGTCGAAAAATGTTGTGTTAATTTTACGGTCTGTTAGAAGCATAGTAATCGCTCCTGCTAGTACTGGTAGAGAAAGAAGAAGTAGGAATGCTGTAACAAAAACGGACCAAACAAACAAAGGTAGTCGGTCAAAAGACATTCCCGGCGTTCGCATATTAATAATTGTGGTTATAAAGTTAATTGAGGCTAGGATAGAAGAGGCACCCGCAAGATGGAGTGAGAAAATTGCTAAGTCTACTGAGCCTCCTGCGTGGGCAATTTTTCTGGAGAGAGGGGGGTATATGGTTCATCCTGTCCCGGCTCCTCTTTCTACTCCTGCTGAGGCTAGAAGCAAAATAAAAGAAGGGGGGAT…
34	Molinet (N)	27/07/2017	Ø≤1	Paracentrotus lividus	99.2	AAAGGAATAAATGTTTGAAACAGAAATTGGGGTCTCCTCCTCCTGCTGGGTCGAAAAATGTTGTGTTAATTTTACGGTCTGTTAGAAGCATAGTAATCGCTCCTGCTAGTACTGGTAGAGAAAGAAGAAGTAGGAATGCTGTAACAAAAACGGACCAAACAAACAAAGGTAGTCGGTCAAAAGACATTCCCGGCGTTCGCATATTAATAATTGTGGTTATAAAGTTAATTGAGGCTAGGATAGAAGAGGCACCCGCAAGATGGAGTGAGAAAATTGCTAAGTCTACTGAGCCTCCTGCGTGGGCAATTTTTCTGGAGAGAGGGGGATATATGGTTCATCCTGTCCCGGCTCCTCTTTCTACTCCTGCTGAGGCTAGAAGCAAAATAAAAGAAGGGGGGA…
35	Molinet (N)	27/07/2017	Ø≤1	Paracentrotus lividus	98.67	AAAGGAATAAATGTTTGAAACAGAAATTGGGTCTCCTCCTCCTGCTGGGTCAAAAAATGTTGTGTTAATTTTACGGTCTGTTAGAAGCATAGTAATCGCTCCTGCTAGTACTGGTAGAGAAAGAAGAAGTAGGAATGCTGTAACAAAAACGGATCAAACAAACAAAGGTAGTCGGTCGAAAGACATTCCCGGCGTTCGCATATTAATAATTGTGGTTATAAAGTTAATTGAGGCTAGGATAGAAGAGGCACCCGCAAGATGGAGTGAGAAAATTGCTAAGTCTACTGAGCCTCCTGCGTGGGCAATTTTTCTGGAGAGAGGGGGGTATATGGTTCATCCTGTCCCGGCTCCTCTTTCTACTCCTGCTGAGGCTAGAAGCAAAATAAAAGAAGGGGGTAT…
36	Molinet (N)	27/07/2017	Ø≤1	Paracentrotus lividus	98.65	CCCAATATTATTTTGGGTAGCCTGAGCAGGCATGGGTAGGAACTGCAATGAGAGTAATTATCCGAGCCGAACTAGCACAACCAGGGTCTTTATTGAAAGACGACCAAATTTACAAAGTAGTAGTTACTGCACACGCACTAGTAATGATTTTTTTTATGGTAATGCCAATTATGATAGGAGGATTTGGAAACTGACTTATTCCACTAATGATTGGAGCACCAGATATGGCCTTCCCCCGAATGAACAATATGAGATTCTGGTTAATCCCCCCTTCTTTTATTTTGCTTCTAGCCTCAGCAGGAGTAGAAAGAGGAGCCGGGACAGGATGAACCATATACCCCCCTCTCTCCAGAAAAATTGCCCACGCAGGAGGCTCAGTAGACTTAGCAATTTTCTCAC…
37	Molinet (N)	27/07/2017	Ø≤1	Paracentrotus lividus	98.11	AAAGGAAATAAATGTTTGAAACAGAAATTGGGGTCTCCTCCTCCTGCTGGGTCAAAAAATGTTGTGTTAATTTTACGGTCTGTTAGAAGCATAGTAATCGCTCCTGCTAGTACTGGTAGAGAAAGAAGAAGTAGGAATGCTGTAACAAAAACGGATCAAACAAACAAAGGTAGTCGGTCGAAAGACATTCCCGGCGTTCGCATATTAATAATTGTGGTTATAAAGTTAATTGAGGCTAGGATAGAAGAGGCACCCGCAAGATGGAGTGAGAAAATTGCTAAGTCTACTGAGCCTCCTGCGTGGGCAATTTTTCTGGAGAGAGGGGGGTATATGGTTCATCCTGTCCCGGCTCCTCTTTCTACTCCTGCTGAGGCTAGAAGCAAAATAAAAGAAGGGGGT…
38	Molinet (N)	27/07/2017	Ø≤1	Paracentrotus lividus	99.12	AAAAAGAATAAATTGTTTGAAACAGGAAATTGGGTCTCCTCCTCCTGCTGGGTCGAAAAATGTTGTGTTAATTTTACGGTCTGTTAGAAGCATAGTAATCGCTCCTGCTAGTACTGGTAGAGAAAGAAGAAGTAGGAATGCTGTAACAAAAACGGATCAAACAAACAAAGGTAGTCGGTCAAAAGACATTCCCGGCGTTCGCATATTAATAATTGTGGTTATAAAGTTAATTGAGGCTAGGATAGAAGAGGCACCCGCAAGATGGAGTGAGAAAATTGCTAAGTCTACTGAGCCTCCTGCGTGGGCAATTTTTCTGGAGAGAGGGGGGTATATGGTTCATCCTGTCCCGGCTCCTCTTTCTACTCCTGCTGAGGCTAGAAGCAAAATAAAAGAAGGGGG…
39	Molinet (N)	27/07/2017	Ø≤1	Paracentrotus lividus	98.38	AAAAGAATAAATAGTTGGAAACAGGAAATTAGGGTCTCCTCCTCCTGCTGGGTCAAAAATGTTGTGTTAATTTTACGGTCTGTTAGAAGCATAGTAATCGCTCCTGCTAGTACTGGTAGAGAAAGAAGAAGTAGGAATGCTGTAACAAAAACGGATCAAACAAACAAAGGTAGTCGGTCGAAAGACATTCCCGGCGTTCGCATATTAATAATTGTGGTTATAAAGTTAATTGAGGCTAGGATAGAAGAGGCACCCGCAAGATGGAGTGAGAAAATTGCTAAGTCTACTGAGCCTCCTGCGTGGGCAATTTTTCTGGAGAGAGGGGGGTATATGGTTCATCCTGTCCCGGCTCCTCTTTCTACTCCTGCTGAGGCTAGAAGCAAAATAAAAGAAGGGGGT…
40	Molinet (N)	27/07/2017	Ø≤1	Paracentrotus lividus	98.97	AAAGGAATAAATTGTTGGAAACAGGAAATTAGGGTCTCCTCCTCCTGCTGGGTCGAAAAATGTTGTGTTAATTTTACGGTCTGTTAGAAGCATAGTAATCGCTCCTGCTAGTACTGGTAGAGAAAGAAGAAGTAGGAATGCTGTAACAAAAACGGACCAAACAAACAAAGGTAGTCGGTCAAAAGACATTCCCGGCGTTCGCATATTAATAATTGTGGTTATAAAGTTAATTGAGGCTAGGATAGAAGAGGCACCCGCAAGATGGAGTGAGAAAATTGCTAAGTCTACTGAGCCTCCTGCGTGGGCAATTTTTCTGGAGAGAGGGGGGTATATGGTTCATCCTGTCCCGGCTCCTCTTTCTACTCCTGCTGAGGCTAGAAGCAAAATAAAAGAAGGGGG…
41	Molinet (N)	27/07/2017	Ø≤1	Paracentrotus lividus	99.69	CAAAGGAATAAAATAGTTGGTTACAAGGAAATTAGGGTCTCCTCCTCCCTGCTGGGTCGAAAAATGTTGTGTTAATTTTACGGTCTGTTAGAAGCATAGTAATCGCTCCTGCTAGTACTGGTAGAGAAAGAAGAAGTAGGAATGCTGTAACAAAAACGGATCAAACAAACAAAGGTAGTCGGTCAAAAGACATTCCCGGCGTTCGCATATTAATAATTGTGGTTATAAAGTTAATTGAGGCTAGGATAGAAGAGGCACCCGCAAGATGGAGTGAGAAAATTGCTAAGTCTACTGAGCCTCCTGCGTGGGCAATTTTTCTGGAGAGAGGGGGGTATATGGTCCATCCTGTCCCGGCTCCTCTTTCTACTCCTGCTGAGGCTAGAAGCAAAATAAAAGAAG…
44	Falaguer	27/07/2017	Ø≤1	Paracentrotus lividus	99.54	AAAAAAAAGTCAATTTGGTTGATTACGTCGATCAGGATCTCCTCCTCCTGCTGGGTCGAAAATGTTGTGTTAATTTTACGGTCTGTTAGAAGCATAGTAATCGCTCCTGCTAGTACTGGTAGAGAAAGAAGAAGTAGGAATGCTGTAACAAAAACGGACCAAACAAACAAAGGTAGTCGGTCAAAAGACATTCCCGGCGTTCGCATATTAATAATTGTGGTTATAAAGTTAATTGAGGCTAGGATAGAAGAGGCACCCGCAAGATGGAGTGAGAAAATTGCTAAGTCTACTGAGCCTCCTGCGTGGGCAATTTTTCTGGAGAGAGGGGGGTATATGGTTCATCCTGTCCCGGCTCCTCTTTCTACTCCTGCTGAGGCTAGAAGCAAAATAAAAGAAGGG…
45	Falaguer	27/07/2017	Ø≤1	Paracentrotus lividus	97.82	AAAAATAGTAAATGTTGGATACATGAGATTAGGGGTCTCCTCCTCCTGCTGGGTCAAAAAATGTTGTGTTAATTTTACGGTCTGTTAGAAGCATAGTAATCGCTCCTGCTAGTACTGGTAGAGAAAGAAGAAGTAGGAATGCTGTAACAAAAACGGATCAAACAAACAAAGGTAGTCGGTCGAAAGACATTCCCGGCGTTCGCATATTAATAATTGTGGTTATAAAGTTAATTGAGGCTAGGATAGAAGAGGCACCCGCAAGATGGAGTGAGAAAATTGCTAAGTCTACTGAGCCTCCTGCGTGGGCAATTTTTCTGGAGAGAGGGGGGTATATGGTTCATCCTGTCCCGGCTCCTCTTTCTACTCCTGCTGAGGCTAGAAGCAAAATAAAAGAAGGGG…
46	Falaguer	27/07/2017	Ø≤1	Paracentrotus lividus	99.26	AAAGGAATAAATGTTTGAAACAGAAATTGGGGTCTCCTCCTCCTGCTGGGTCGAAAAATGTTGTGTTAATTTTACGGTCTGTTAGAAGCATAGTAATCGCTCCTGCTAGTACTGGTAGAGAAAGAAGAAGTAGGAATGCTGTAACAAAAACGGATCAAACAAACAAAGGTAGTCGGTCAAAAGACATTCCCGGCGTTCGCATATTAATAATTGTGGTTATAAAGTTAATTGAGGCTAGGATAGAAGAGGCACCCGCAAGATGGAGTGAGAAAATTGCTAAGTCTACTGAGCCTCCTGCGTGGGCAATTTTTCTGGAGAGAGGGGGGTATATGGTTCATCCTGTCCCGGCTCCTCTTTCTACTCCTGCTGAGGCTAGAAGCAAAATAAAAGAAGGGGGGA…
47	Falaguer	27/07/2017	Ø≤1	Paracentrotus lividus	99.24	AAAGGAATAAATGGTTTGAAACAGAAATTGGGGTCTCCTCCTCCTGCTGGGTCGAAAAATGTTGTGTTAATTTTACGGTCTGTTAGAAGCATAGTAATCGCTCCTGCTAGTACTGGTAGAGAAAGAAGAAGTAGGAATGCTGTAACAAAAACGGATCAAACAAACAAAGGTAGTCGGTCAAAAGACATTCCCGGCGTTCGCATATTAATAATTGTGGTTATAAAGTTAATTGAGGCTAGGATAGAAGAGGCACCCGCAAGATGGAGTGAGAAAATTGCTAAGTCTACTGAGCCTCCTGCGTGGGCAATTTTTCTGGAGAGAGGGGGGTATATGGTCCATCCTGTCCCGGCTCCTCTTTCTACTCCTGCTGAGGCTAGAAGCAAAATAAAAGAAGGGGGG…
58	Falaguer	28/07/2017	Ø≤1	Paracentrotus lividus	97.62	CCCAATTTTATGTTGGGTGCCTGAGCAGGCATGGGTAGGAACTGCAATGAGAGTAATTATCCGAGCCGAACTAGCACAACCAGGGTCTTTATTGAAAGATGACCAAATTTACAAAGTAGTAGTTACTGCACACGCACTAGTAATGATTTTTTTTATGGTAATGCCAATTATGATAGGAGGATTTGGAAACTGACTTATCCCACTAATGATTGGAGCACCAGATATGGCCTTTCCCCGAATGAACAATATGAGATTCTGGTTAATACCCCCTTCTTTTATTTTGCTTCTAGCCTCAGCAGGAGTAGAAAGAGGAGCCGGGACAGGATGAACCATATACCCCCCTCTCTCCAGAAAAATTGCCCACGCAGGAGGCTCAGTAGACTTAGCAATTTTCTCACT…
59	Falaguer	28/07/2017	Ø≤1	Paracentrotus lividus	99.23	CCAATTTTATTGTTGTATGCCTGAGCAGGCATGGGTAGGAACTGCAATGAGAGTAATTATCCGAGCCGAACTAGCACAACCGGGGTCTTTATTGAAAGACGACCAAATTTACAAAGTAGTAGTTACTGCACACGCACTAGTAATGATTTTTTTTATGGTAATGCCAATTATGATAGGAGGATTTGGAAACTGACTTATCCCACTAATGATTGGAGCACCAGATATGGCCTTCCCACGAATGAACAATATGAGATTCTGGCTAATCCCCCCTTCTTTTATTTTGCTTCTAGCCTCAGCAGGAGTAGAAAGAGGAGCCGGGACAGGATGGACCATATACCCCCCTCTCTCCAGAAAAATTGCCCACGCAGGAGGCTCAGTAGACTTAGCAATTTTCTCACT…
60	Falaguer	28/07/2017	Ø≤1	Paracentrotus lividus	99.69	CCCATTGCACGGGTAGTCTGACCTGAAGCAGGCATGGGTAGGAACTGCAATGAGAGTAATTATCCGAGCCGAACTAGCACAACCGGGGTCTTTATTGAAAGACGACCAAATTTACAAAGTAGTAGTTACTGCACACGCACTAGTAATGATTTTTTTTATGGTAATGCCAATTATGATAGGAGGATTTGGAAACTGACTTATCCCACTAATGATTGGAGCACCAGATATGGCCTTCCCACGAATGAACAATATGAGATTCTGGCTAATCCCCCCTTCTTTTATTTTGCTTCTAGCCTCAGCAGGAGTAGAAAGAGGAGCCGGGACAGGATGGACCATATACCCCCCTCTCTCCAGAAAAATTGCCCACGCAGGAGGCTCAGTAGACTTAGCAATTTTCTC…
65	Falaguer	13/07/2017	1<Ø<5	Paracentrotus lividus	97.93	CCCAATTTTATTTATGGGAAGCCTGAAGCAGGCATGGGTAGGAACTGCAATGAGAGTAATTATCCGAGCCGAACTAGCACAACCAGGGTCTTTATTGAAAGACGACCAAATTTACAAAGTAGTAGTTACTGCACACGCACTAGTAATGATTTTTTTTATGGTAATGCCAATTATGATAGGAGGATTTGGAAACTGACTTATCCCACTAATGATTGGAGCACCAGATATGGCCTTCCCCCGAATGAACAATATGAGATTCTGGTTAATCCCCCCTTCTTTTATTTTGCTTCTAGCCTCAGCAGGAGTAGAAAGAGGAGCCGGGACAGGATGAACCATATACCCCCCTCTTTCCAGAAAAATTGCCCACGCAGGAGGCTCAGTAGACTTAGCAATTTTCTC…
66	Falaguer	13/07/2017	1<Ø<5	Paracentrotus lividus	98.07	CCCAATTTAATTTTGGGTTGCCTGAGCAGGCATGGGTAGGAACTGCAATGAGAGTAATTATCCGAGCCGAACTAGCACAACCAGGGTCTTTATTGAAAGATGACCAAATTTACAAAGTAGTAGTTACTGCACACGCACTAGTAATGATTTTTTTTATGGTAATGCCAATTATGATAGGAGGATTTGGAAACTGACTTATCCCACTAATGATTGGAGCACCAGATATGGCCTTCCCCCGAATGAACAATATGAGATTCTGGTTAATACCCCCTTCTTTTATTTTGCTTCTAGCCTCAGCAGGAGTAGAAAGAGGAGCCGGGACAGGATGAACCATATACCCCCCTCTCTCCAGAAAAATTGCCCACGCAGGAGGCTCAGTAGACTTAGCAATTTTCTCAC…
67	Falaguer	14/07/2017	1<Ø<5	Paracentrotus lividus	99.39	CCCAATTTAATTTTGGGTAGCCTGAAGCAGGCATGGGTAGGAACTGCAATGAGAGTAATTATCCGAGCCGAACTAGCACAACCGGGGTCTTTATTGAAAGACGACCAAATTTACAAAGTAGTAGTTACTGCACACGCACTAGTAATGATTTTTTTTATGGTAATGCCAATTATGATAGGAGGATTTGGAAACTGACTTATCCCACTAATGATTGGAGCACCAGATATGGCCTTCCCACGAATGAACAATATGAGATTCTGGCTAATCCCCCCTTCTTTTATTTTGCTTCTAGCCTCAGCAGGAGTAGAAAGAGGAGCCGGGACAGGATGGACCATATACCCCCCTCTCTCCAGAAAAATTGCCCACGCAGGAGGCTCAGTAGACTTAGCAATTTTCTCA…
74	Falaguer	24/07/2017	1<Ø<5	Paracentrotus lividus	98.65	CCCATTTTAATTTTGGGTAGCCTGAGCAGGCATGGGTAGGAACTGCAATGAGAGTAATTATCCGAGCCGAACTAGCACAACCGGGGTCTTTATTGAAAGACGACCAAATTTACAAAGTAGTAGTTACTGCACACGCACTAGTAATGATTTTCTTTATGGTAATGCCAATTATGATAGGAGGATTTGGAAACTGACTTATCCCACTAATGATTGGAGCACCAGATATGGCCTTCCCCCGAATGAACAATATGAGATTCTGGTTAATCCCCCCTTCTTTTATTTTGCTTCTAGCCTCAGCAGGAGTAGAAAGAGGAGCCGGGACAGGATGAACCATATACCCCCCTCTCTCCAGAAAAATTGCCCACGCAGGAGGCTCAGTAGACTTAGCAATTTTCTCAC…
75	Molinet (N)	27/07/2017	1<Ø<5	Paracentrotus lividus	98.66	CCCAATATAATTGTTTGGTAGCCTGAAGCAGGCATGGGTAGGAACTGCAATGAGAGTAATTATCCGAGCCGAACTAGCACAACCAGGGTCTTTATTGAAAGACGACCAAATTTACAAAGTAGTAGTTACTGCACACGCACTAGTAATGATTTTTTTTATGGTAATGCCAATTATGATAGGAGGATTTGGAAACTGACTTATCCCACTAATGATTGGAGCACCAGATATGGCCTTCCCCCGAATGAACAATATGAGATTCTGGTTAATCCCCCCTTCTTTTATTTTGCTTCTAGCCTCAGCAGGAGTAGAAAGAGGAGCCGGGACAGGATGAACCATATACCCCCCTCTCTCCAGAAAAATTGCCCACGCAGGAGGCTCAGTAGACTTAGCAATTTTCTC…
76	Molinet (N)	27/07/2017	1<Ø<5	Paracentrotus lividus	100	CCCAATTTTATTAATGGGTAGGCCTGAGCAGGCATGGTAGGAACTGCAATGAGAGTAATTATCCGAGCCGAACTAGCACAACCGGGGTCTTTATTGAAAGACGACCAAATTTACAAAGTAGTAGTTACTGCACACGCACTAGTAATGATTTTTTTTATGGTAATGCCAATTATGATAGGAGGATTTGGAAACTGACTTATCCCACTAATGATTGGAGCACCAGATATGGCCTTCCCACGAATGAACAATATGAGATTCTGGCTAATCCCCCCTTCTTTTATTTTGCTTCTAGCCTCAGCAGGAGTAGAAAGAGGAGCCGGGACAGGATGGACCATATACCCCCCTCTCTCCAGAAAAATTGCCCACGCAGGAGGCTCAGTAGACTTAGCAATTTTCTCA…
77	Falaguer	27/07/2017	1<Ø<5	Paracentrotus lividus	98.81	CCCAATTTTAATTTTGGGTGGCCTGAGCAGGCATGGGTAGGAACTGCAATGAGAGTAATTATCCGAGCCGAACTAGCACAACCAGGGTCTTTATTGAAAGACGACCAAATTTACAAAGTAGTAGTTACTGCACACGCACTAGTAATGATTTTTTTTATGGTAATGCCAATTATGATAGGAGGATTTGGAAACTGACTTATTCCACTAATGATTGGAGCACCAGATATGGCCTTCCCCCGAATGAACAATATGAGATTCTGGTTAATCCCCCCTTCTTTTATTTTGCTTCTAGCCTCAGCAGGAGTAGAAAGAGGAGCCGGGACAGGATGAACCATATACCCCCCTCTCTCCAGAAAAATTGCCCACGCAGGAGGCTCAGTAGACTTAGCAATTTTCTCA…
476	Falaguer	2017-07-24	1<Ø<5	Paracentrotus lividus	98.95	CCCAATTTTATGTTGGTAAGCCTGAGCAGGCATGGGTAGGAACTGCAATGAGAGTAATTATCCGAGCCGAACTAGCACAACCAGGGTCTTTATTGAAAGACGACCAAATTTACAAAGTAGTAGTTACTGCACACGCACTAGTAATGATTTTTTTTATGGTAATGCCAATTATGATAGGAGGATTTGGAAACTGACTTATCCCACTAATGATTGGAGCACCAGATATGGCCTTCCCCCGAATGAACAATATGAGATTCTGGTTAATCCCCCCTTCTTTTATTTTGCTTCTAGCCTCAGCAGGAGTAGAAAGAGGAGCCGGGACAGGATGAACCATATACCCCCCTCTCTCCAGAAAAATTGCCCACGCAGGAGGCTCAGTAGACTTAGCAATTTTCTCAC…
477	Falaguer	2017-07-24	1<Ø<5	Paracentrotus lividus	98.96	CCCAATTTTAATTTTTGGGTGCCTGAGCAGGCATGGTAGGAACTGCAATGAGAGTAATTATCCGAGCCGAACTAGCACAACCAGGGTCTTTATTGAAAGACGACCAAATTTACAAAGTAGTAGTTACTGCACACGCACTAGTAATGATTTTTTTTATGGTAATGCCAATTATGATAGGAGGATTTGGAAACTGACTTATCCCACTAATGATTGGAGCACCAGATATGGCCTTCCCCCGAATGAACAATATGAGATTCTGGTTAATCCCCCCTTCTTTTATTTTGCTTCTAGCCTCAGCAGGAGTAGAAAGAGGAGCCGGGACAGGATGAACCATATACCCCCCTCTCTCCAGAAAAATTGCCCACGCAGGAGGCTCAGTAGACTTAGCAATTTTCTCGC…
478	Falaguer	2017-07-24	1<Ø<5	Paracentrotus lividus	97.62	CCCAATTTTATGTTGGGTGCCTGAGCAGGCATGGGTAGGAACTGCAATGAGAGTAATTATCCGAGCCGAACTAGCACAACCAGGGTCTTTATTGAAAGATGACCAAATTTACAAAGTAGTAGTTACTGCACACGCACTAGTAATGATTTTTTTTATGGTAATGCCAATTATGATAGGAGGATTTGGAAACTGACTTATCCCACTAATGATTGGAGCACCAGATATGGCCTTTCCCCGAATGAACAATATGAGATTCTGGTTAATACCCCCTTCTTTTATTTTGCTTCTAGCCTCAGCAGGAGTAGAAAGAGGAGCCGGGACAGGATGAACCATATACCCCCCTCTCTCCAGAAAAATTGCCCACGCAGGAGGCTCAGTAGACTTAGCAATTTTCTCACT…
