## Supplementary material for "Unravelling hidden trophic interactions among sea urchin juveniles and macroinvertebrates by DNA amplification": tableS3

### Sheet: Bands dilution test
Unravelling hidden trophic interactions among sea urchin juveniles and microinvertebrates by DNA amplification
Alberto Sutera, Chiara Bonaviri, Francesco Di Trapani, Francesca La Bella, Vesna Macic, Olivera Marković, Bernat Hereu, Roberto De Michele
Pliv-COI-B	Peak Rf	Peak value	Raw volume			Alix-COI-B	Peak Rf	Peak value	Raw volume
1 ng	0.731	239	1987			10 ng	0.603	152	207
100 pg	0.731	237	1886			1 ng	0.603	179	238
10 pg	0.683	207	1302			100 pg	0.633	96	63
1 pg	0.5	70	83			10 pg	0.677	84	60
100 fg						1 pg
10 fg						NC
NC
Pliv-COI-C	Peak Rf	Peak value	Raw volume			Alix-COI-C	Peak Rf	Peak value	Raw volume
1 ng	0.792	218	1884			10 ng	0.762	175	995
100 pg	0.746	167	1223			1 ng	0.754	183	1051
10 pg	0.7	105	594			100 pg	0.659	134	651
1 pg						10 pg	0.358	72	152
100 fg						1 pg
10 fg						NC
NC
						Alix-16S-A	Peak Rf	Peak value	Raw volume
Pliv-CYTb-A	Peak Rf	Peak value	Raw volume			10 ng	0.636	245	1949
1 ng	0.725	232	2170			1 ng	0.716	176	1167
100 pg	0.719	199	1744			100 pg	0.752	121	614
10 pg	0.687	146	809			10 pg	0.679	79	137
1 pg						1 pg
100 fg						NC
10 fg
NC
Pliv-CYTb-C	Peak Rf	Peak value	Raw volume
1 ng	0.649	237	2534
100 pg	0.732	136	1198
10 pg	0.755	72	234
1 pg
100 fg
10 fg
NC
Pliv-16S	Peak Rf	Peak value	Raw volume
1 ng	0.64	246	1927
100 pg	0.671	238	1808
10 pg	0.653	196	1137
1 pg	0.473	107	57
100 fg
10 fg
NC
