## Supplementary material for "Unravelling hidden trophic interactions among sea urchin juveniles and macroinvertebrates by DNA amplification": tableS4

### Sheet: Foglio1
Unravelling hidden trophic interactions among sea urchin juveniles and microinvertebrates by DNA amplification
Alberto Sutera, Chiara Bonaviri, Francesco Di Trapani, Francesca La Bella, Vesna Macic, Olivera Marković, Bernat Hereu, Roberto De Michele
Locus	Sample code	Organism	Sequence	Identification	% identity
16S	113	Platynereis dumerilii	TTTAGCAAACTTAACTAGTAAAACACTTAAACTACTCTAGTAAATGAATGTAAGTATAATTAAGCTACTAAGATTAAGTGAAGCTTTGGTTGGGGCAACCGCGGAGTAAAAGAAGCTGA	Paracentrotus lividus	98.31
16S	167	Thelepus hamatus	TTTTAGCAAACTTAACTAGTAAAACACTTAAACTACTCTAGTAAATGAATGTAAGTATAATTAAGCTACTAAGATTAAGTGAAGCTTTGGTTGGGGCAACCGCGGAGTAAAAGAAGCAACGGTG	Paracentrotus lividus	98.32
16S	200	Ampithoe rubricata	TCGAGCTTTTAGCAAACTTAACTAGTAAAACACTTAAACTACTCTAGTAAATGAATGTAAGTATAACTAAGCTACTAAGATTAAGTGAAGCTTTGGTTGGGGCAACCGCGGAGTAAAAGAAGCAACTA	Paracentrotus lividus	98.4
16S	210	Phascoloma granulatum	AGCTTTAGCAAAACTTAACTAGTAAAACACTTAAACTACTCTAGTAAATGAATGTAAGTATAATTAAGCTACTAAGATTAAGTGAAGCTTTGGTTGGGGCAACCGCGGAGTAAAAGAAGCAATTCTA	Paracentrotus lividus	98.36
16S	229	Pisa tetraodon	AGCAAACTTAACTAGTAAAACACCTTAAACTACTCTAGTAAATGAATGTAAGTATAACTAAGCTACTAAGATTAAGTGAAGCTTTGGTTGGGGCAACCGCGGAGTAAAAGAAGCAACTCTT	Paracentrotus lividus	99.1
16S	238	Pilumnus villosissimus	TTAAGTGAAGCTTTGGTTGGGGCAACCGCGGAATAAAAGAAGCAAATTT	Paracentrotus lividus	97.67
16S	274	Synalpheus gambarelloides	GTCGAAGGCTTTTAGCAAAAACTTTAACTAGTAAAACACTTAAACTACTCTAGTAAATGAATGTAAGTATAATTAAGCTACTAAGATTAAGTGAAGCTTTGGTTGGGGCAACCGCGGAGTAAAAGAAGCA	Paracentrotus lividus	97.67
16S	407	Ophiothrix sp.	TTTAGCAAACTTAACTAGTAAAACACTTAAACTACTCTAGTAAATGAATGTAAGTATAATTAAGCTACTAAGATTAAGTGAAGCTTTGGTTGGGGCAACCGCGGAGTAAAAGAAGCAATCT	Paracentrotus lividus	98.31
16S	467	Amphipholis squamata	AGCTTTAGCAAACTTAACTAGTAAAACACTTAAACTACTCTAGTAAATGAATGTAAGTATAATTAAGCTACTAAGATTAAGTGAAGCTTTGGTTGGGGCAACCGCGGAGTAAAAGAAGCAAC	Paracentrotus lividus	97.54
16S		P. lividus	TAGCAAACTTAACTAGTAAAACACTTAAACTACTCTAGTAAATGAATGTAAGTATAATTAAGCTACTAAGATTAAGTGAAGCTTTGGTTGGGGCAACCGCGGAGTAAAAGAAGCAAGGT	Paracentrotus lividus	100
CYTb-A	113	Platynereis dumerilii	TTGCTGATAACCAGATTTTGACCGGGACTATTTCTAGCAATGCACTACACAGCCGATATCTCCCTAGCATTTTCGTCAGTTAGACACATATGCCGAGATGTGAATTACGGGTGACTGCTTCGAAAC	Paracentrotus lividus	98.37
CYTb-A	167	Thelepus hamatus	GTACGCAGATTTTGACCGGACTATTTCTAGCAATGCACTACACAGCCGATATCTCCCTAGCATTTTCGTCAGTTAGACACATATGCCGAGATGTGAATTACGGGTGACTGCTTCGAAAGC	Paracentrotus lividus	99.14
CYTb-A	200	Ampithoe rubricata	GAACCAGATTTTGACCGGACTATTTCTAGCAATGCACTACACAGCCGATATCTCCCTAGCATTTTCGTCAGTTAGACACATATGCCGAGATGTGAATTACGGGTGACTGCTTCGAAATTA	Paracentrotus lividus	99.15
CYTb-A	210	Phascoloma granulatum	AACCAGATTTTGACCGGACTATTTCTAGCAATGCACTACACAGCCGATATCTCCCTAGCATTTTCGTCAGTTAGACACATATGCCGAGATGTGAATTACGGGTGACTGCTTCGAAACCGT	Paracentrotus lividus	99.15
CYTb-A	229	Pisa tetraodon	TACGCAGATTTTGACCGGACTATTTCTAGCAATGCACTACACAGCCGATATCTCCCTAGCATTTTCGTCAGTTAGACACATATGCCGAGATGTGAATTACGGGTGACTGCTTCGAAACTA	Paracentrotus lividus	99.14
CYTb-A	238	Pilumnus villosissimus	CCAGATTTTGACCGGACTATTTCTAGCAATGCACTACACAGCCGATATCTCCCTAGCATTTTCGTCAGTTAGACACATATGCCGAGATGTGAATTACGGGTGACTGCTTCGAAAGACCGG	Paracentrotus lividus	100
CYTb-A	274	Synalpheus gambarelloides	AGATTTTGACCGGACTATTTCTAGCAATGCACTACACAGCCGATATCTCCCTAGCATTTTCGTCAGTTAGACACATATGCCGAGATGTGAATTACGGGTGACTGCTTCGA	Paracentrotus lividus	100
CYTb-A	407	Ophiothrix sp.	ATACCAGATTTTGACCGGACTATTTCTAGCAATGCACTACACAGCCGATATCTCCCTAGCATTTTCGTCAGTTAGACACATATGCCGAGATGTGAATTACGGGTGACTGCTTCGAAACCCT	Paracentrotus lividus	100
CYTb-A	467	Amphipholis squamata	CCAGATTTTGACCGGACTATTTCTAGCAATGCACTACACAGCCGATATCTCCCTAGCATTTTCGTCAGTTAGACACATATGCCGAGATGTGAATTACGGGTGACTGCTTCGAATG	Paracentrotus lividus	100
CYTb-A		P. lividus	TACCAGATTTTGACCGGACTATTTCTAGCAATGCACTACACAGCCGATATCTCCCTAGCATTTTCGTCAGTTAGACACATATGCCGAGATGTGAATTACGGGTGACTGCTTCGAAATCCAG	Paracentrotus lividus	100
COI-B	113	Platynereis dumerilii	failed
COI-B	167	Thelepus hamatus	failed
COI-B	200	Ampithoe rubricata	TAGCTTTTCGTCAGTTAGACACATATGCCGAGATGTGAATTACGGGTGACTGCTTCGAAA	Paracentrotus lividus	98.36
COI-B	210	Phascoloma granulatum	ATGCGAACGCCGGGAATGTCTT	Paracentrotus lividus	100
COI-B	229	Pisa tetraodon	ATTAACTTTATAACCACAATTATTAATATGCGAACGCCGGGAATGTCTTTCCCA	Paracentrotus lividus	100
COI-B	238	Pilumnus villosissimus	TACATTATAACCACAATTATTAATATGCGAACGCCGGGAATATA	Paracentrotus lividus	97.5
COI-B	274	Synalpheus gambarelloides	CATTACTTTATAACCACAATTATTAATATGCGAACGCCGGGAATGTCTAAA	Paracentrotus lividus	97.96
COI-B	407	Ophiothrix sp.	ATTTTCGTCAGTTAGACACATATGCCGAGATGTGAATTACGGGTGACTGCTTCAAA	Paracentrotus lividus	98.25
COI-B	467	Amphipholis squamata	CATTACTTTATAACCACAATTATTAATATGCGAACGCCGGGAATGTCTTTTGATT	Paracentrotus lividus	98.15
COI-B		P. lividus	failed
